# Massively parallel reporter assay–informed modeling improves prediction of context-specific enhancer–gene regulatory interactions

**DOI:** 10.64898/2026.05.01.722242

**Authors:** William DeGroat, Anat Kreimer

## Abstract

Enhancers are cis-regulatory elements that drive context-specific gene expression, yet their target genes and modes of action remain largely unresolved. Because most disease-associated variants lie in non-coding regulatory DNA, accurate, cell type–specific enhancer–gene (E–G) mapping is essential for understanding genetic risk. However, current E–G prediction frameworks lack the resolution to capture such context-specific interactions. Massively parallel reporter assays (MPRAs) provide measurement of cis-regulatory activity, but their integration into genome-scale E–G models has been limited.

Here, we introduce MPRabc, an MPRA-informed model that improves E–G interaction prediction. MPRabc integrates predicted MPRA activity, sequence-derived regulatory features, epigenomic signals, and three-dimensional chromatin contact maps with CRISPR-based perturbation training data. Benchmarking against validated regulatory interactions shows that MPRabc outperforms state-of-the-art models. We generated high-resolution E–G networks for K562, HepG2, and hiPSC cell lines and applied a graph-based framework to identify regulatory architecture, map trait-associated variants and expression quantitative trait loci, and resolve transcription factor drivers of enhancer activity. Across contexts, we accurately recovered lineage-defining regulatory programs, including GATA1::TAL1 in K562, HNF1A/B in HepG2, and POU factor circuits in hiPSCs.

Together, these results establish MPRA-informed modeling as a scalable strategy for decoding enhancer function and linking non-coding variants to gene regulatory mechanisms across cellular contexts.
