## Supplementary 1 for "Massively parallel reporter assay–informed modeling improves prediction of context-specific enhancer–gene regulatory interactions"

### Sheet: Summary
Cell line	DNase-seq	H3K27ac ChIP-seq	Hi-C
K562	ENCFF325RTP, ENCFF860XAE	ENCFF817HMW, ENCFF790GFL	ENCFF621AIY
HepG2	ENCFF530OOT, ENCFF617MUN	ENCFF268MFV, ENCFF339MLY	ENCFF807IRK
hiPSC	ENCFF966PEX	ENCFF461LZB, ENCFF821TYU	N/A
