## Supplementary 3 for "Massively parallel reporter assay–informed modeling improves prediction of context-specific enhancer–gene regulatory interactions"

### Sheet: Summary
cellType	geneSet	geneCount
K562	ACOSTA_PROLIFERATION_INDEPENDENT_MYC_TARGETS_UP	84
HepG2	HSIAO_LIVER_SPECIFIC_GENES	247
hiPSC	MUELLER_PLURINET	299

### Sheet: K562
cellType	geneSet	geneSymbol
K562	ACOSTA_PROLIFERATION_INDEPENDENT_MYC_TARGETS_UP	AATF
K562	ACOSTA_PROLIFERATION_INDEPENDENT_MYC_TARGETS_UP	BLMH
K562	ACOSTA_PROLIFERATION_INDEPENDENT_MYC_TARGETS_UP	CCNE1
K562	ACOSTA_PROLIFERATION_INDEPENDENT_MYC_TARGETS_UP	CD320
K562	ACOSTA_PROLIFERATION_INDEPENDENT_MYC_TARGETS_UP	CLUH
K562	ACOSTA_PROLIFERATION_INDEPENDENT_MYC_TARGETS_UP	CRYBG2
K562	ACOSTA_PROLIFERATION_INDEPENDENT_MYC_TARGETS_UP	CSE1L
K562	ACOSTA_PROLIFERATION_INDEPENDENT_MYC_TARGETS_UP	CTPS1
K562	ACOSTA_PROLIFERATION_INDEPENDENT_MYC_TARGETS_UP	CUTC
K562	ACOSTA_PROLIFERATION_INDEPENDENT_MYC_TARGETS_UP	DDX28
K562	ACOSTA_PROLIFERATION_INDEPENDENT_MYC_TARGETS_UP	DHCR7
K562	ACOSTA_PROLIFERATION_INDEPENDENT_MYC_TARGETS_UP	DUSP9
K562	ACOSTA_PROLIFERATION_INDEPENDENT_MYC_TARGETS_UP	EIF3J
K562	ACOSTA_PROLIFERATION_INDEPENDENT_MYC_TARGETS_UP	EIF4A3
K562	ACOSTA_PROLIFERATION_INDEPENDENT_MYC_TARGETS_UP	EMC1
K562	ACOSTA_PROLIFERATION_INDEPENDENT_MYC_TARGETS_UP	ENSG00000291006
K562	ACOSTA_PROLIFERATION_INDEPENDENT_MYC_TARGETS_UP	EXPH5
K562	ACOSTA_PROLIFERATION_INDEPENDENT_MYC_TARGETS_UP	FBXO41
K562	ACOSTA_PROLIFERATION_INDEPENDENT_MYC_TARGETS_UP	GCDH
K562	ACOSTA_PROLIFERATION_INDEPENDENT_MYC_TARGETS_UP	GCSH
K562	ACOSTA_PROLIFERATION_INDEPENDENT_MYC_TARGETS_UP	GLB1L2
K562	ACOSTA_PROLIFERATION_INDEPENDENT_MYC_TARGETS_UP	GLOD4
K562	ACOSTA_PROLIFERATION_INDEPENDENT_MYC_TARGETS_UP	GLS
K562	ACOSTA_PROLIFERATION_INDEPENDENT_MYC_TARGETS_UP	GNPDA1
K562	ACOSTA_PROLIFERATION_INDEPENDENT_MYC_TARGETS_UP	HDHD5
K562	ACOSTA_PROLIFERATION_INDEPENDENT_MYC_TARGETS_UP	HILPDA
K562	ACOSTA_PROLIFERATION_INDEPENDENT_MYC_TARGETS_UP	JAG2
K562	ACOSTA_PROLIFERATION_INDEPENDENT_MYC_TARGETS_UP	KIAA0930
K562	ACOSTA_PROLIFERATION_INDEPENDENT_MYC_TARGETS_UP	LAS1L
K562	ACOSTA_PROLIFERATION_INDEPENDENT_MYC_TARGETS_UP	LEPR
K562	ACOSTA_PROLIFERATION_INDEPENDENT_MYC_TARGETS_UP	LPL
K562	ACOSTA_PROLIFERATION_INDEPENDENT_MYC_TARGETS_UP	LYPLA1
K562	ACOSTA_PROLIFERATION_INDEPENDENT_MYC_TARGETS_UP	MAST2
K562	ACOSTA_PROLIFERATION_INDEPENDENT_MYC_TARGETS_UP	MATK
K562	ACOSTA_PROLIFERATION_INDEPENDENT_MYC_TARGETS_UP	MPZL1
K562	ACOSTA_PROLIFERATION_INDEPENDENT_MYC_TARGETS_UP	MRPL4
K562	ACOSTA_PROLIFERATION_INDEPENDENT_MYC_TARGETS_UP	MTMR4
K562	ACOSTA_PROLIFERATION_INDEPENDENT_MYC_TARGETS_UP	MTRR
K562	ACOSTA_PROLIFERATION_INDEPENDENT_MYC_TARGETS_UP	NOLC1
K562	ACOSTA_PROLIFERATION_INDEPENDENT_MYC_TARGETS_UP	NQO1
K562	ACOSTA_PROLIFERATION_INDEPENDENT_MYC_TARGETS_UP	NR1D2
K562	ACOSTA_PROLIFERATION_INDEPENDENT_MYC_TARGETS_UP	NRTN
K562	ACOSTA_PROLIFERATION_INDEPENDENT_MYC_TARGETS_UP	NUP210
K562	ACOSTA_PROLIFERATION_INDEPENDENT_MYC_TARGETS_UP	NUP214
K562	ACOSTA_PROLIFERATION_INDEPENDENT_MYC_TARGETS_UP	ODC1
K562	ACOSTA_PROLIFERATION_INDEPENDENT_MYC_TARGETS_UP	OPN3
K562	ACOSTA_PROLIFERATION_INDEPENDENT_MYC_TARGETS_UP	OXCT1
K562	ACOSTA_PROLIFERATION_INDEPENDENT_MYC_TARGETS_UP	PARP1
K562	ACOSTA_PROLIFERATION_INDEPENDENT_MYC_TARGETS_UP	PDCD11
K562	ACOSTA_PROLIFERATION_INDEPENDENT_MYC_TARGETS_UP	PEBP1
K562	ACOSTA_PROLIFERATION_INDEPENDENT_MYC_TARGETS_UP	PEX5
K562	ACOSTA_PROLIFERATION_INDEPENDENT_MYC_TARGETS_UP	PRPF19
K562	ACOSTA_PROLIFERATION_INDEPENDENT_MYC_TARGETS_UP	PSMG1
K562	ACOSTA_PROLIFERATION_INDEPENDENT_MYC_TARGETS_UP	PTK7
K562	ACOSTA_PROLIFERATION_INDEPENDENT_MYC_TARGETS_UP	PWP1
K562	ACOSTA_PROLIFERATION_INDEPENDENT_MYC_TARGETS_UP	RAB3A
K562	ACOSTA_PROLIFERATION_INDEPENDENT_MYC_TARGETS_UP	RCHY1
K562	ACOSTA_PROLIFERATION_INDEPENDENT_MYC_TARGETS_UP	REPIN1
K562	ACOSTA_PROLIFERATION_INDEPENDENT_MYC_TARGETS_UP	RGS14
K562	ACOSTA_PROLIFERATION_INDEPENDENT_MYC_TARGETS_UP	RGS16
K562	ACOSTA_PROLIFERATION_INDEPENDENT_MYC_TARGETS_UP	RIOX2
K562	ACOSTA_PROLIFERATION_INDEPENDENT_MYC_TARGETS_UP	RRP1B
K562	ACOSTA_PROLIFERATION_INDEPENDENT_MYC_TARGETS_UP	SKP2
K562	ACOSTA_PROLIFERATION_INDEPENDENT_MYC_TARGETS_UP	SLC17A7
K562	ACOSTA_PROLIFERATION_INDEPENDENT_MYC_TARGETS_UP	SLC19A2
K562	ACOSTA_PROLIFERATION_INDEPENDENT_MYC_TARGETS_UP	SLC27A2
K562	ACOSTA_PROLIFERATION_INDEPENDENT_MYC_TARGETS_UP	SLC29A1
K562	ACOSTA_PROLIFERATION_INDEPENDENT_MYC_TARGETS_UP	SLC39A4
K562	ACOSTA_PROLIFERATION_INDEPENDENT_MYC_TARGETS_UP	SLC39A6
K562	ACOSTA_PROLIFERATION_INDEPENDENT_MYC_TARGETS_UP	SLC5A3
K562	ACOSTA_PROLIFERATION_INDEPENDENT_MYC_TARGETS_UP	SORD
K562	ACOSTA_PROLIFERATION_INDEPENDENT_MYC_TARGETS_UP	SPG21
K562	ACOSTA_PROLIFERATION_INDEPENDENT_MYC_TARGETS_UP	STEAP1
K562	ACOSTA_PROLIFERATION_INDEPENDENT_MYC_TARGETS_UP	STUB1
K562	ACOSTA_PROLIFERATION_INDEPENDENT_MYC_TARGETS_UP	TMEM161A
K562	ACOSTA_PROLIFERATION_INDEPENDENT_MYC_TARGETS_UP	TRIAP1
K562	ACOSTA_PROLIFERATION_INDEPENDENT_MYC_TARGETS_UP	TSPO
K562	ACOSTA_PROLIFERATION_INDEPENDENT_MYC_TARGETS_UP	UCK2
K562	ACOSTA_PROLIFERATION_INDEPENDENT_MYC_TARGETS_UP	URI1
K562	ACOSTA_PROLIFERATION_INDEPENDENT_MYC_TARGETS_UP	VPS13C
K562	ACOSTA_PROLIFERATION_INDEPENDENT_MYC_TARGETS_UP	WDR74
K562	ACOSTA_PROLIFERATION_INDEPENDENT_MYC_TARGETS_UP	XPO6
K562	ACOSTA_PROLIFERATION_INDEPENDENT_MYC_TARGETS_UP	ZNF395
K562	ACOSTA_PROLIFERATION_INDEPENDENT_MYC_TARGETS_UP	ZNF460

### Sheet: HepG2
cellType	geneSet	geneSymbol
HepG2	HSIAO_LIVER_SPECIFIC_GENES	AADAC
HepG2	HSIAO_LIVER_SPECIFIC_GENES	ABCB4
HepG2	HSIAO_LIVER_SPECIFIC_GENES	ABCC2
HepG2	HSIAO_LIVER_SPECIFIC_GENES	ABCC6
HepG2	HSIAO_LIVER_SPECIFIC_GENES	ACAA1
HepG2	HSIAO_LIVER_SPECIFIC_GENES	ACAA2
HepG2	HSIAO_LIVER_SPECIFIC_GENES	ACADSB
HepG2	HSIAO_LIVER_SPECIFIC_GENES	ACAT1
HepG2	HSIAO_LIVER_SPECIFIC_GENES	ACOX2
HepG2	HSIAO_LIVER_SPECIFIC_GENES	ACSL1
HepG2	HSIAO_LIVER_SPECIFIC_GENES	ACSM3
HepG2	HSIAO_LIVER_SPECIFIC_GENES	ADH1A
HepG2	HSIAO_LIVER_SPECIFIC_GENES	ADH1B
HepG2	HSIAO_LIVER_SPECIFIC_GENES	ADH4
HepG2	HSIAO_LIVER_SPECIFIC_GENES	ADH6
HepG2	HSIAO_LIVER_SPECIFIC_GENES	AFM
HepG2	HSIAO_LIVER_SPECIFIC_GENES	AGT
HepG2	HSIAO_LIVER_SPECIFIC_GENES	AGTR1
HepG2	HSIAO_LIVER_SPECIFIC_GENES	AGXT
HepG2	HSIAO_LIVER_SPECIFIC_GENES	AHSG
HepG2	HSIAO_LIVER_SPECIFIC_GENES	AKR1C1
HepG2	HSIAO_LIVER_SPECIFIC_GENES	AKR1C4
HepG2	HSIAO_LIVER_SPECIFIC_GENES	AKR1D1
HepG2	HSIAO_LIVER_SPECIFIC_GENES	ALAS1
HepG2	HSIAO_LIVER_SPECIFIC_GENES	ALB
HepG2	HSIAO_LIVER_SPECIFIC_GENES	ALDH1A1
HepG2	HSIAO_LIVER_SPECIFIC_GENES	ALDH2
HepG2	HSIAO_LIVER_SPECIFIC_GENES	ALDH6A1
HepG2	HSIAO_LIVER_SPECIFIC_GENES	ALDOB
HepG2	HSIAO_LIVER_SPECIFIC_GENES	ANG
HepG2	HSIAO_LIVER_SPECIFIC_GENES	AOX1
HepG2	HSIAO_LIVER_SPECIFIC_GENES	APCS
HepG2	HSIAO_LIVER_SPECIFIC_GENES	APOA1
HepG2	HSIAO_LIVER_SPECIFIC_GENES	APOA2
HepG2	HSIAO_LIVER_SPECIFIC_GENES	APOB
HepG2	HSIAO_LIVER_SPECIFIC_GENES	APOC1
HepG2	HSIAO_LIVER_SPECIFIC_GENES	APOC2
HepG2	HSIAO_LIVER_SPECIFIC_GENES	APOC3
HepG2	HSIAO_LIVER_SPECIFIC_GENES	APOE
HepG2	HSIAO_LIVER_SPECIFIC_GENES	APOF
HepG2	HSIAO_LIVER_SPECIFIC_GENES	APOH
HepG2	HSIAO_LIVER_SPECIFIC_GENES	ARG1
HepG2	HSIAO_LIVER_SPECIFIC_GENES	ASGR1
HepG2	HSIAO_LIVER_SPECIFIC_GENES	ASGR2
HepG2	HSIAO_LIVER_SPECIFIC_GENES	ASL
HepG2	HSIAO_LIVER_SPECIFIC_GENES	ASS1
HepG2	HSIAO_LIVER_SPECIFIC_GENES	ATP13A3
HepG2	HSIAO_LIVER_SPECIFIC_GENES	AZGP1
HepG2	HSIAO_LIVER_SPECIFIC_GENES	BAAT
HepG2	HSIAO_LIVER_SPECIFIC_GENES	BDH1
HepG2	HSIAO_LIVER_SPECIFIC_GENES	BHMT
HepG2	HSIAO_LIVER_SPECIFIC_GENES	BZW1
HepG2	HSIAO_LIVER_SPECIFIC_GENES	C1R
HepG2	HSIAO_LIVER_SPECIFIC_GENES	C1S
HepG2	HSIAO_LIVER_SPECIFIC_GENES	C3
HepG2	HSIAO_LIVER_SPECIFIC_GENES	C4A
HepG2	HSIAO_LIVER_SPECIFIC_GENES	C4BPA
HepG2	HSIAO_LIVER_SPECIFIC_GENES	C4BPB
HepG2	HSIAO_LIVER_SPECIFIC_GENES	C5
HepG2	HSIAO_LIVER_SPECIFIC_GENES	C8A
HepG2	HSIAO_LIVER_SPECIFIC_GENES	C8B
HepG2	HSIAO_LIVER_SPECIFIC_GENES	C8G
HepG2	HSIAO_LIVER_SPECIFIC_GENES	C9
HepG2	HSIAO_LIVER_SPECIFIC_GENES	CASC3
HepG2	HSIAO_LIVER_SPECIFIC_GENES	CAT
HepG2	HSIAO_LIVER_SPECIFIC_GENES	CBS
HepG2	HSIAO_LIVER_SPECIFIC_GENES	CDH2
HepG2	HSIAO_LIVER_SPECIFIC_GENES	CDO1
HepG2	HSIAO_LIVER_SPECIFIC_GENES	CES1
HepG2	HSIAO_LIVER_SPECIFIC_GENES	CES2
HepG2	HSIAO_LIVER_SPECIFIC_GENES	CFB
HepG2	HSIAO_LIVER_SPECIFIC_GENES	CFH
HepG2	HSIAO_LIVER_SPECIFIC_GENES	CFHR2
HepG2	HSIAO_LIVER_SPECIFIC_GENES	CFHR4
HepG2	HSIAO_LIVER_SPECIFIC_GENES	CFI
HepG2	HSIAO_LIVER_SPECIFIC_GENES	CP
HepG2	HSIAO_LIVER_SPECIFIC_GENES	CPB2
HepG2	HSIAO_LIVER_SPECIFIC_GENES	CPN2
HepG2	HSIAO_LIVER_SPECIFIC_GENES	CPS1
HepG2	HSIAO_LIVER_SPECIFIC_GENES	CRADD
HepG2	HSIAO_LIVER_SPECIFIC_GENES	CRHBP
HepG2	HSIAO_LIVER_SPECIFIC_GENES	CRP
HepG2	HSIAO_LIVER_SPECIFIC_GENES	CXCR2
HepG2	HSIAO_LIVER_SPECIFIC_GENES	CYB5A
HepG2	HSIAO_LIVER_SPECIFIC_GENES	CYP27A1
HepG2	HSIAO_LIVER_SPECIFIC_GENES	CYP2A6
HepG2	HSIAO_LIVER_SPECIFIC_GENES	CYP2B6
HepG2	HSIAO_LIVER_SPECIFIC_GENES	CYP2C18
HepG2	HSIAO_LIVER_SPECIFIC_GENES	CYP2C9
HepG2	HSIAO_LIVER_SPECIFIC_GENES	CYP2D6
HepG2	HSIAO_LIVER_SPECIFIC_GENES	CYP2E1
HepG2	HSIAO_LIVER_SPECIFIC_GENES	CYP2J2
HepG2	HSIAO_LIVER_SPECIFIC_GENES	CYP3A4
HepG2	HSIAO_LIVER_SPECIFIC_GENES	CYP3A7
HepG2	HSIAO_LIVER_SPECIFIC_GENES	CYP4A11
HepG2	HSIAO_LIVER_SPECIFIC_GENES	CYP4F2
HepG2	HSIAO_LIVER_SPECIFIC_GENES	CYP4F3
HepG2	HSIAO_LIVER_SPECIFIC_GENES	DDT
HepG2	HSIAO_LIVER_SPECIFIC_GENES	DECR1
HepG2	HSIAO_LIVER_SPECIFIC_GENES	DHCR24
HepG2	HSIAO_LIVER_SPECIFIC_GENES	DPYS
HepG2	HSIAO_LIVER_SPECIFIC_GENES	EPHX1
HepG2	HSIAO_LIVER_SPECIFIC_GENES	F10
HepG2	HSIAO_LIVER_SPECIFIC_GENES	F11
HepG2	HSIAO_LIVER_SPECIFIC_GENES	F12
HepG2	HSIAO_LIVER_SPECIFIC_GENES	F13B
HepG2	HSIAO_LIVER_SPECIFIC_GENES	F2
HepG2	HSIAO_LIVER_SPECIFIC_GENES	F5
HepG2	HSIAO_LIVER_SPECIFIC_GENES	F7
HepG2	HSIAO_LIVER_SPECIFIC_GENES	F9
HepG2	HSIAO_LIVER_SPECIFIC_GENES	FABP1
HepG2	HSIAO_LIVER_SPECIFIC_GENES	FAH
HepG2	HSIAO_LIVER_SPECIFIC_GENES	FBP1
HepG2	HSIAO_LIVER_SPECIFIC_GENES	FCN2
HepG2	HSIAO_LIVER_SPECIFIC_GENES	FGA
HepG2	HSIAO_LIVER_SPECIFIC_GENES	FGB
HepG2	HSIAO_LIVER_SPECIFIC_GENES	FGFR4
HepG2	HSIAO_LIVER_SPECIFIC_GENES	FGG
HepG2	HSIAO_LIVER_SPECIFIC_GENES	FGL1
HepG2	HSIAO_LIVER_SPECIFIC_GENES	FMO3
HepG2	HSIAO_LIVER_SPECIFIC_GENES	FMO5
HepG2	HSIAO_LIVER_SPECIFIC_GENES	FST
HepG2	HSIAO_LIVER_SPECIFIC_GENES	FURIN
HepG2	HSIAO_LIVER_SPECIFIC_GENES	G6PC1
HepG2	HSIAO_LIVER_SPECIFIC_GENES	GATM
HepG2	HSIAO_LIVER_SPECIFIC_GENES	GCH1
HepG2	HSIAO_LIVER_SPECIFIC_GENES	GGCX
HepG2	HSIAO_LIVER_SPECIFIC_GENES	GHR
HepG2	HSIAO_LIVER_SPECIFIC_GENES	GJB1
HepG2	HSIAO_LIVER_SPECIFIC_GENES	GLUD1
HepG2	HSIAO_LIVER_SPECIFIC_GENES	GPT
HepG2	HSIAO_LIVER_SPECIFIC_GENES	GSTA1
HepG2	HSIAO_LIVER_SPECIFIC_GENES	GSTA2
HepG2	HSIAO_LIVER_SPECIFIC_GENES	GSTO1
HepG2	HSIAO_LIVER_SPECIFIC_GENES	GSTZ1
HepG2	HSIAO_LIVER_SPECIFIC_GENES	GYS2
HepG2	HSIAO_LIVER_SPECIFIC_GENES	HABP2
HepG2	HSIAO_LIVER_SPECIFIC_GENES	HAL
HepG2	HSIAO_LIVER_SPECIFIC_GENES	HGD
HepG2	HSIAO_LIVER_SPECIFIC_GENES	HGFAC
HepG2	HSIAO_LIVER_SPECIFIC_GENES	HMGCL
HepG2	HSIAO_LIVER_SPECIFIC_GENES	HMGCS2
HepG2	HSIAO_LIVER_SPECIFIC_GENES	HNMT
HepG2	HSIAO_LIVER_SPECIFIC_GENES	HP
HepG2	HSIAO_LIVER_SPECIFIC_GENES	HPD
HepG2	HSIAO_LIVER_SPECIFIC_GENES	HPN
HepG2	HSIAO_LIVER_SPECIFIC_GENES	HPX
HepG2	HSIAO_LIVER_SPECIFIC_GENES	HRG
HepG2	HSIAO_LIVER_SPECIFIC_GENES	HSD11B1
HepG2	HSIAO_LIVER_SPECIFIC_GENES	HSD17B4
HepG2	HSIAO_LIVER_SPECIFIC_GENES	ID2B
HepG2	HSIAO_LIVER_SPECIFIC_GENES	IGFBP1
HepG2	HSIAO_LIVER_SPECIFIC_GENES	IL13
HepG2	HSIAO_LIVER_SPECIFIC_GENES	IL13RA1
HepG2	HSIAO_LIVER_SPECIFIC_GENES	ITIH1
HepG2	HSIAO_LIVER_SPECIFIC_GENES	ITIH2
HepG2	HSIAO_LIVER_SPECIFIC_GENES	ITIH3
HepG2	HSIAO_LIVER_SPECIFIC_GENES	ITIH4
HepG2	HSIAO_LIVER_SPECIFIC_GENES	KLKB1
HepG2	HSIAO_LIVER_SPECIFIC_GENES	KNG1
HepG2	HSIAO_LIVER_SPECIFIC_GENES	KYNU
HepG2	HSIAO_LIVER_SPECIFIC_GENES	LAMP2
HepG2	HSIAO_LIVER_SPECIFIC_GENES	LCAT
HepG2	HSIAO_LIVER_SPECIFIC_GENES	LGALS4
HepG2	HSIAO_LIVER_SPECIFIC_GENES	LIPC
HepG2	HSIAO_LIVER_SPECIFIC_GENES	LPA
HepG2	HSIAO_LIVER_SPECIFIC_GENES	LPIN2
HepG2	HSIAO_LIVER_SPECIFIC_GENES	LSR
HepG2	HSIAO_LIVER_SPECIFIC_GENES	MBL2
HepG2	HSIAO_LIVER_SPECIFIC_GENES	MGST1
HepG2	HSIAO_LIVER_SPECIFIC_GENES	MGST2
HepG2	HSIAO_LIVER_SPECIFIC_GENES	MMUT
HepG2	HSIAO_LIVER_SPECIFIC_GENES	MSMO1
HepG2	HSIAO_LIVER_SPECIFIC_GENES	MST1
HepG2	HSIAO_LIVER_SPECIFIC_GENES	MTHFD1
HepG2	HSIAO_LIVER_SPECIFIC_GENES	MTTP
HepG2	HSIAO_LIVER_SPECIFIC_GENES	NAMPT
HepG2	HSIAO_LIVER_SPECIFIC_GENES	NAT2
HepG2	HSIAO_LIVER_SPECIFIC_GENES	NCOR2
HepG2	HSIAO_LIVER_SPECIFIC_GENES	NNMT
HepG2	HSIAO_LIVER_SPECIFIC_GENES	NR0B2
HepG2	HSIAO_LIVER_SPECIFIC_GENES	NR1H4
HepG2	HSIAO_LIVER_SPECIFIC_GENES	ORM1
HepG2	HSIAO_LIVER_SPECIFIC_GENES	OTC
HepG2	HSIAO_LIVER_SPECIFIC_GENES	PCBD1
HepG2	HSIAO_LIVER_SPECIFIC_GENES	PCCB
HepG2	HSIAO_LIVER_SPECIFIC_GENES	PCK1
HepG2	HSIAO_LIVER_SPECIFIC_GENES	PCK2
HepG2	HSIAO_LIVER_SPECIFIC_GENES	PCSK6
HepG2	HSIAO_LIVER_SPECIFIC_GENES	PGRMC1
HepG2	HSIAO_LIVER_SPECIFIC_GENES	PLG
HepG2	HSIAO_LIVER_SPECIFIC_GENES	PLIN2
HepG2	HSIAO_LIVER_SPECIFIC_GENES	PLOD2
HepG2	HSIAO_LIVER_SPECIFIC_GENES	PON3
HepG2	HSIAO_LIVER_SPECIFIC_GENES	POR
HepG2	HSIAO_LIVER_SPECIFIC_GENES	PRDX4
HepG2	HSIAO_LIVER_SPECIFIC_GENES	PROC
HepG2	HSIAO_LIVER_SPECIFIC_GENES	PROS1
HepG2	HSIAO_LIVER_SPECIFIC_GENES	PTGR1
HepG2	HSIAO_LIVER_SPECIFIC_GENES	PYGL
HepG2	HSIAO_LIVER_SPECIFIC_GENES	PZP
HepG2	HSIAO_LIVER_SPECIFIC_GENES	RARRES2
HepG2	HSIAO_LIVER_SPECIFIC_GENES	RBM4
HepG2	HSIAO_LIVER_SPECIFIC_GENES	RBP4
HepG2	HSIAO_LIVER_SPECIFIC_GENES	RGL2
HepG2	HSIAO_LIVER_SPECIFIC_GENES	RGN
HepG2	HSIAO_LIVER_SPECIFIC_GENES	RIDA
HepG2	HSIAO_LIVER_SPECIFIC_GENES	SAA1
HepG2	HSIAO_LIVER_SPECIFIC_GENES	SAA4
HepG2	HSIAO_LIVER_SPECIFIC_GENES	SC5D
HepG2	HSIAO_LIVER_SPECIFIC_GENES	SDS
HepG2	HSIAO_LIVER_SPECIFIC_GENES	SELENOP
HepG2	HSIAO_LIVER_SPECIFIC_GENES	SEPHS2
HepG2	HSIAO_LIVER_SPECIFIC_GENES	SERPINA1
HepG2	HSIAO_LIVER_SPECIFIC_GENES	SERPINA3
HepG2	HSIAO_LIVER_SPECIFIC_GENES	SERPINA5
HepG2	HSIAO_LIVER_SPECIFIC_GENES	SERPINA6
HepG2	HSIAO_LIVER_SPECIFIC_GENES	SERPINA7
HepG2	HSIAO_LIVER_SPECIFIC_GENES	SERPINC1
HepG2	HSIAO_LIVER_SPECIFIC_GENES	SERPIND1
HepG2	HSIAO_LIVER_SPECIFIC_GENES	SERPINE1
HepG2	HSIAO_LIVER_SPECIFIC_GENES	SERPINF1
HepG2	HSIAO_LIVER_SPECIFIC_GENES	SERPINF2
HepG2	HSIAO_LIVER_SPECIFIC_GENES	SERPING1
HepG2	HSIAO_LIVER_SPECIFIC_GENES	SHMT1
HepG2	HSIAO_LIVER_SPECIFIC_GENES	SLC10A1
HepG2	HSIAO_LIVER_SPECIFIC_GENES	SLC2A2
HepG2	HSIAO_LIVER_SPECIFIC_GENES	SLC38A3
HepG2	HSIAO_LIVER_SPECIFIC_GENES	SLC39A14
HepG2	HSIAO_LIVER_SPECIFIC_GENES	SOD1
HepG2	HSIAO_LIVER_SPECIFIC_GENES	SORD
HepG2	HSIAO_LIVER_SPECIFIC_GENES	SPP2
HepG2	HSIAO_LIVER_SPECIFIC_GENES	SSRP1
HepG2	HSIAO_LIVER_SPECIFIC_GENES	SULT2A1
HepG2	HSIAO_LIVER_SPECIFIC_GENES	SUPT4H1
HepG2	HSIAO_LIVER_SPECIFIC_GENES	TAT
HepG2	HSIAO_LIVER_SPECIFIC_GENES	TDO2
HepG2	HSIAO_LIVER_SPECIFIC_GENES	TF
HepG2	HSIAO_LIVER_SPECIFIC_GENES	TFPI
HepG2	HSIAO_LIVER_SPECIFIC_GENES	TM4SF4
HepG2	HSIAO_LIVER_SPECIFIC_GENES	TST
HepG2	HSIAO_LIVER_SPECIFIC_GENES	TTR
HepG2	HSIAO_LIVER_SPECIFIC_GENES	UGT1A10
HepG2	HSIAO_LIVER_SPECIFIC_GENES	UGT2B15
HepG2	HSIAO_LIVER_SPECIFIC_GENES	UGT2B4
HepG2	HSIAO_LIVER_SPECIFIC_GENES	UGT2B7
HepG2	HSIAO_LIVER_SPECIFIC_GENES	VTN

### Sheet: hiPSC
cellType	geneSet	geneSymbol
hiPSC	MUELLER_PLURINET	AATF
hiPSC	MUELLER_PLURINET	ACTA1
hiPSC	MUELLER_PLURINET	AIMP2
hiPSC	MUELLER_PLURINET	ANAPC1
hiPSC	MUELLER_PLURINET	ANP32A
hiPSC	MUELLER_PLURINET	ANXA2
hiPSC	MUELLER_PLURINET	ANXA3
hiPSC	MUELLER_PLURINET	APEX1
hiPSC	MUELLER_PLURINET	APOE
hiPSC	MUELLER_PLURINET	ARID3B
hiPSC	MUELLER_PLURINET	ARL4A
hiPSC	MUELLER_PLURINET	ARMC6
hiPSC	MUELLER_PLURINET	ATIC
hiPSC	MUELLER_PLURINET	AURKA
hiPSC	MUELLER_PLURINET	AURKB
hiPSC	MUELLER_PLURINET	BAG6
hiPSC	MUELLER_PLURINET	BAK1
hiPSC	MUELLER_PLURINET	BCCIP
hiPSC	MUELLER_PLURINET	BCL2
hiPSC	MUELLER_PLURINET	BIK
hiPSC	MUELLER_PLURINET	BIRC5
hiPSC	MUELLER_PLURINET	BLM
hiPSC	MUELLER_PLURINET	BRIX1
hiPSC	MUELLER_PLURINET	BUB1B
hiPSC	MUELLER_PLURINET	BYSL
hiPSC	MUELLER_PLURINET	CASP6
hiPSC	MUELLER_PLURINET	CASP9
hiPSC	MUELLER_PLURINET	CCNA2
hiPSC	MUELLER_PLURINET	CCNB1
hiPSC	MUELLER_PLURINET	CCNB2
hiPSC	MUELLER_PLURINET	CCND1
hiPSC	MUELLER_PLURINET	CCNE1
hiPSC	MUELLER_PLURINET	CDA
hiPSC	MUELLER_PLURINET	CDC25C
hiPSC	MUELLER_PLURINET	CDC45
hiPSC	MUELLER_PLURINET	CDC7
hiPSC	MUELLER_PLURINET	CDK1
hiPSC	MUELLER_PLURINET	CDK7
hiPSC	MUELLER_PLURINET	CDT1
hiPSC	MUELLER_PLURINET	CEBPZ
hiPSC	MUELLER_PLURINET	CENPE
hiPSC	MUELLER_PLURINET	CHAF1A
hiPSC	MUELLER_PLURINET	CHEK1
hiPSC	MUELLER_PLURINET	CHEK2
hiPSC	MUELLER_PLURINET	CKS1B
hiPSC	MUELLER_PLURINET	CKS2
hiPSC	MUELLER_PLURINET	COIL
hiPSC	MUELLER_PLURINET	COPS3
hiPSC	MUELLER_PLURINET	COPS6
hiPSC	MUELLER_PLURINET	CRIPTO
hiPSC	MUELLER_PLURINET	CTBP2
hiPSC	MUELLER_PLURINET	CXADR
hiPSC	MUELLER_PLURINET	DAXX
hiPSC	MUELLER_PLURINET	DAZAP1
hiPSC	MUELLER_PLURINET	DCTPP1
hiPSC	MUELLER_PLURINET	DDX11
hiPSC	MUELLER_PLURINET	DHCR24
hiPSC	MUELLER_PLURINET	DHFR
hiPSC	MUELLER_PLURINET	DIAPH1
hiPSC	MUELLER_PLURINET	DNMT3B
hiPSC	MUELLER_PLURINET	DPPA2
hiPSC	MUELLER_PLURINET	DSCC1
hiPSC	MUELLER_PLURINET	ELAC2
hiPSC	MUELLER_PLURINET	EPPK1
hiPSC	MUELLER_PLURINET	ERBB3
hiPSC	MUELLER_PLURINET	ERCC5
hiPSC	MUELLER_PLURINET	EWSR1
hiPSC	MUELLER_PLURINET	EXO1
hiPSC	MUELLER_PLURINET	EXOSC3
hiPSC	MUELLER_PLURINET	EXOSC7
hiPSC	MUELLER_PLURINET	EXOSC8
hiPSC	MUELLER_PLURINET	EXOSC9
hiPSC	MUELLER_PLURINET	FAM136A
hiPSC	MUELLER_PLURINET	FBL
hiPSC	MUELLER_PLURINET	FBP1
hiPSC	MUELLER_PLURINET	FEN1
hiPSC	MUELLER_PLURINET	FKBP3
hiPSC	MUELLER_PLURINET	FOXO4
hiPSC	MUELLER_PLURINET	FUBP1
hiPSC	MUELLER_PLURINET	FUS
hiPSC	MUELLER_PLURINET	GADD45A
hiPSC	MUELLER_PLURINET	GAR1
hiPSC	MUELLER_PLURINET	GDF9
hiPSC	MUELLER_PLURINET	GEMIN2
hiPSC	MUELLER_PLURINET	GEMIN6
hiPSC	MUELLER_PLURINET	GEMIN7
hiPSC	MUELLER_PLURINET	GMNN
hiPSC	MUELLER_PLURINET	GMPS
hiPSC	MUELLER_PLURINET	GNL3
hiPSC	MUELLER_PLURINET	GOT2
hiPSC	MUELLER_PLURINET	GPRIN2
hiPSC	MUELLER_PLURINET	GRB7
hiPSC	MUELLER_PLURINET	GTF2H2
hiPSC	MUELLER_PLURINET	H2BC4
hiPSC	MUELLER_PLURINET	HAUS1
hiPSC	MUELLER_PLURINET	HDAC1
hiPSC	MUELLER_PLURINET	HDAC2
hiPSC	MUELLER_PLURINET	HMGA1
hiPSC	MUELLER_PLURINET	HMGB1
hiPSC	MUELLER_PLURINET	HMMR
hiPSC	MUELLER_PLURINET	HNRNPAB
hiPSC	MUELLER_PLURINET	HNRNPK
hiPSC	MUELLER_PLURINET	HPRT1
hiPSC	MUELLER_PLURINET	HSP90AB1
hiPSC	MUELLER_PLURINET	HSPA14
hiPSC	MUELLER_PLURINET	HSPA2
hiPSC	MUELLER_PLURINET	HSPA8
hiPSC	MUELLER_PLURINET	HSPA9
hiPSC	MUELLER_PLURINET	HSPD1
hiPSC	MUELLER_PLURINET	HSPE1
hiPSC	MUELLER_PLURINET	HSPH1
hiPSC	MUELLER_PLURINET	ITGB3BP
hiPSC	MUELLER_PLURINET	KAT7
hiPSC	MUELLER_PLURINET	KIT
hiPSC	MUELLER_PLURINET	KPNA2
hiPSC	MUELLER_PLURINET	KPNB1
hiPSC	MUELLER_PLURINET	LCK
hiPSC	MUELLER_PLURINET	LRIF1
hiPSC	MUELLER_PLURINET	LSM1
hiPSC	MUELLER_PLURINET	LSM3
hiPSC	MUELLER_PLURINET	LSM4
hiPSC	MUELLER_PLURINET	LSM5
hiPSC	MUELLER_PLURINET	LSM6
hiPSC	MUELLER_PLURINET	LSM7
hiPSC	MUELLER_PLURINET	LUC7L3
hiPSC	MUELLER_PLURINET	MATK
hiPSC	MUELLER_PLURINET	MBD2
hiPSC	MUELLER_PLURINET	MCM10
hiPSC	MUELLER_PLURINET	MCM2
hiPSC	MUELLER_PLURINET	MCM3
hiPSC	MUELLER_PLURINET	MCM4
hiPSC	MUELLER_PLURINET	MCM5
hiPSC	MUELLER_PLURINET	MCM6
hiPSC	MUELLER_PLURINET	MNAT1
hiPSC	MUELLER_PLURINET	MRE11
hiPSC	MUELLER_PLURINET	MRM3
hiPSC	MUELLER_PLURINET	MRPS12
hiPSC	MUELLER_PLURINET	MSH2
hiPSC	MUELLER_PLURINET	MSH3
hiPSC	MUELLER_PLURINET	MSH6
hiPSC	MUELLER_PLURINET	MT1G
hiPSC	MUELLER_PLURINET	MTHFD1
hiPSC	MUELLER_PLURINET	MUTYH
hiPSC	MUELLER_PLURINET	MYB
hiPSC	MUELLER_PLURINET	MYBBP1A
hiPSC	MUELLER_PLURINET	MYBL2
hiPSC	MUELLER_PLURINET	MYC
hiPSC	MUELLER_PLURINET	NACC1
hiPSC	MUELLER_PLURINET	NANOG
hiPSC	MUELLER_PLURINET	NCL
hiPSC	MUELLER_PLURINET	NFKBIB
hiPSC	MUELLER_PLURINET	NLE1
hiPSC	MUELLER_PLURINET	NME1
hiPSC	MUELLER_PLURINET	NME1-NME2
hiPSC	MUELLER_PLURINET	NOC2L
hiPSC	MUELLER_PLURINET	NOLC1
hiPSC	MUELLER_PLURINET	NOP56
hiPSC	MUELLER_PLURINET	NOP58
hiPSC	MUELLER_PLURINET	NPM1
hiPSC	MUELLER_PLURINET	NPPB
hiPSC	MUELLER_PLURINET	NTAQ1
hiPSC	MUELLER_PLURINET	NTHL1
hiPSC	MUELLER_PLURINET	NUDT1
hiPSC	MUELLER_PLURINET	NUP153
hiPSC	MUELLER_PLURINET	NUP50
hiPSC	MUELLER_PLURINET	ORC1
hiPSC	MUELLER_PLURINET	ORC2
hiPSC	MUELLER_PLURINET	ORC6
hiPSC	MUELLER_PLURINET	OTX2
hiPSC	MUELLER_PLURINET	PA2G4
hiPSC	MUELLER_PLURINET	PAK1
hiPSC	MUELLER_PLURINET	PAK3
hiPSC	MUELLER_PLURINET	PALS2
hiPSC	MUELLER_PLURINET	PARP1
hiPSC	MUELLER_PLURINET	PASK
hiPSC	MUELLER_PLURINET	PBX1
hiPSC	MUELLER_PLURINET	PCNA
hiPSC	MUELLER_PLURINET	PCYT1B
hiPSC	MUELLER_PLURINET	PELP1
hiPSC	MUELLER_PLURINET	PFDN6
hiPSC	MUELLER_PLURINET	PFN1
hiPSC	MUELLER_PLURINET	PHB1
hiPSC	MUELLER_PLURINET	PHC1
hiPSC	MUELLER_PLURINET	PHF10
hiPSC	MUELLER_PLURINET	PHGDH
hiPSC	MUELLER_PLURINET	PIAS2
hiPSC	MUELLER_PLURINET	PLPP2
hiPSC	MUELLER_PLURINET	PLSCR1
hiPSC	MUELLER_PLURINET	PMAIP1
hiPSC	MUELLER_PLURINET	PMF1
hiPSC	MUELLER_PLURINET	PNN
hiPSC	MUELLER_PLURINET	PNP
hiPSC	MUELLER_PLURINET	POLD1
hiPSC	MUELLER_PLURINET	POLD2
hiPSC	MUELLER_PLURINET	POLG2
hiPSC	MUELLER_PLURINET	POLQ
hiPSC	MUELLER_PLURINET	POLR1C
hiPSC	MUELLER_PLURINET	POLR1D
hiPSC	MUELLER_PLURINET	POP1
hiPSC	MUELLER_PLURINET	POP5
hiPSC	MUELLER_PLURINET	POP7
hiPSC	MUELLER_PLURINET	POU5F1
hiPSC	MUELLER_PLURINET	PPAN
hiPSC	MUELLER_PLURINET	PPID
hiPSC	MUELLER_PLURINET	PPM1B
hiPSC	MUELLER_PLURINET	PRMT5
hiPSC	MUELLER_PLURINET	PRNP
hiPSC	MUELLER_PLURINET	PSIP1
hiPSC	MUELLER_PLURINET	PSMA3
hiPSC	MUELLER_PLURINET	PSMA6
hiPSC	MUELLER_PLURINET	PSMD11
hiPSC	MUELLER_PLURINET	PSME3
hiPSC	MUELLER_PLURINET	PTMA
hiPSC	MUELLER_PLURINET	PTPN6
hiPSC	MUELLER_PLURINET	PXN
hiPSC	MUELLER_PLURINET	RAD51
hiPSC	MUELLER_PLURINET	RAD54L
hiPSC	MUELLER_PLURINET	RAD9A
hiPSC	MUELLER_PLURINET	RASL11B
hiPSC	MUELLER_PLURINET	RBM14
hiPSC	MUELLER_PLURINET	RBPMS
hiPSC	MUELLER_PLURINET	RCHY1
hiPSC	MUELLER_PLURINET	RECQL4
hiPSC	MUELLER_PLURINET	RFC2
hiPSC	MUELLER_PLURINET	RFC3
hiPSC	MUELLER_PLURINET	RFC4
hiPSC	MUELLER_PLURINET	RFC5
hiPSC	MUELLER_PLURINET	RMND5B
hiPSC	MUELLER_PLURINET	RND1
hiPSC	MUELLER_PLURINET	RPA1
hiPSC	MUELLER_PLURINET	RPA2
hiPSC	MUELLER_PLURINET	RPA3
hiPSC	MUELLER_PLURINET	RPP40
hiPSC	MUELLER_PLURINET	RUVBL1
hiPSC	MUELLER_PLURINET	SALL4
hiPSC	MUELLER_PLURINET	SEPHS1
hiPSC	MUELLER_PLURINET	SET
hiPSC	MUELLER_PLURINET	SIGLEC12
hiPSC	MUELLER_PLURINET	SIRT1
hiPSC	MUELLER_PLURINET	SLC19A1
hiPSC	MUELLER_PLURINET	SMARCAD1
hiPSC	MUELLER_PLURINET	SMARCC1
hiPSC	MUELLER_PLURINET	SMN1
hiPSC	MUELLER_PLURINET	SMNDC1
hiPSC	MUELLER_PLURINET	SNRPA
hiPSC	MUELLER_PLURINET	SNRPB
hiPSC	MUELLER_PLURINET	SNRPC
hiPSC	MUELLER_PLURINET	SNRPD1
hiPSC	MUELLER_PLURINET	SNRPE
hiPSC	MUELLER_PLURINET	SNRPF
hiPSC	MUELLER_PLURINET	SNRPN
hiPSC	MUELLER_PLURINET	SNURF
hiPSC	MUELLER_PLURINET	SOCS1
hiPSC	MUELLER_PLURINET	SP1
hiPSC	MUELLER_PLURINET	SPAG5
hiPSC	MUELLER_PLURINET	SRSF1
hiPSC	MUELLER_PLURINET	SRSF2
hiPSC	MUELLER_PLURINET	SRSF3
hiPSC	MUELLER_PLURINET	SSB
hiPSC	MUELLER_PLURINET	STIP1
hiPSC	MUELLER_PLURINET	STRBP
hiPSC	MUELLER_PLURINET	STX3
hiPSC	MUELLER_PLURINET	STXBP2
hiPSC	MUELLER_PLURINET	STXBP3
hiPSC	MUELLER_PLURINET	SUMO1
hiPSC	MUELLER_PLURINET	SUPT3H
hiPSC	MUELLER_PLURINET	SYNCRIP
hiPSC	MUELLER_PLURINET	TARBP2
hiPSC	MUELLER_PLURINET	TCERG1
hiPSC	MUELLER_PLURINET	TCOF1
hiPSC	MUELLER_PLURINET	TDP2
hiPSC	MUELLER_PLURINET	TGIF1
hiPSC	MUELLER_PLURINET	TK1
hiPSC	MUELLER_PLURINET	TMPO
hiPSC	MUELLER_PLURINET	TMSB4Y
hiPSC	MUELLER_PLURINET	TNFRSF8
hiPSC	MUELLER_PLURINET	TNNI3
hiPSC	MUELLER_PLURINET	TOE1
hiPSC	MUELLER_PLURINET	TP53
hiPSC	MUELLER_PLURINET	TPX2
hiPSC	MUELLER_PLURINET	TRAIP
hiPSC	MUELLER_PLURINET	TRIM28
hiPSC	MUELLER_PLURINET	TRIP13
hiPSC	MUELLER_PLURINET	TUBA3C
hiPSC	MUELLER_PLURINET	U2AF1
hiPSC	MUELLER_PLURINET	UNC119
hiPSC	MUELLER_PLURINET	UNG
hiPSC	MUELLER_PLURINET	VAMP8
hiPSC	MUELLER_PLURINET	VASP
hiPSC	MUELLER_PLURINET	WDR33
hiPSC	MUELLER_PLURINET	WDR77
hiPSC	MUELLER_PLURINET	WEE1
hiPSC	MUELLER_PLURINET	WRAP73
hiPSC	MUELLER_PLURINET	WRN
hiPSC	MUELLER_PLURINET	XRCC5
hiPSC	MUELLER_PLURINET	ZFP42
hiPSC	MUELLER_PLURINET	ZNF165
hiPSC	MUELLER_PLURINET	ZNF281
hiPSC	MUELLER_PLURINET	ZNF593
